# Gut distension evokes rapid neural dynamics in vagal and hindbrain populations of larval zebrafish

**DOI:** 10.1101/2025.07.21.665834

**Authors:** Minel Arinel, John A. Atkinson, Karina M. Matos-Fernández, Evan P. Drage, Matt Hawkyard, Eva A. Naumann

## Abstract

Animals sense food quantity and quality to regulate feeding behaviors essential for survival. Enteroendocrine cells (EECs) in the gut epithelium detect luminal distension and nutrients, signaling this information to the brain via vagal sensory neurons. However, how mechanosensory and chemosensory signals are dynamically encoded by gut-brain circuits remains unclear, particularly during early development. Leveraging the transparency and genetic tractability of larval zebrafish, we developed a feeding assay offering liposome-based complex particles designed to release specific nutrients after consumption. By quantifying gut fluorescence after exposure to these particles in 9-day-old zebrafish, we demonstrate that EECs regulate nutrient-specific feeding soon after functional gut formation. To determine how these post-ingestive signals are encoded along the gut-brain circuitry, we developed a microgavage method enabling simultaneous stimulus delivery to the gut and volumetric two-photon calcium imaging. We found that repeated gut distension alone drove widespread activation and suppression in vagal and dorsal hindbrain neurons, emerging as a dominant visceral signal after two days of feeding onset. Although nutrient-evoked responses shared temporal features with distension, allyl isothiocyanate (AITC), an aversive compound found in wasabi, elicited neural dynamics with slower onset kinetics. These findings reveal that fast gut-to-brain communication emerges early in life, with mechanical distension and aversive chemical cues encoded through distinct temporal dynamics in developing interoceptive circuits.

**Highlights:**

- Larval zebrafish enteroendocrine cells regulate nutrient-specific feeding
- Left and right vagus similarly encode gut distension and nutrients
- Gut distension drives rapid, widespread neural responses across the hindbrain
- Enteric stimuli evoke diverse fast neural dynamics in early development
