## Supplementary material for "Gut distension evokes rapid neural dynamics in vagal and hindbrain populations of larval zebrafish": Table 3

### Sheet: Statistical analysis strategy
Statistical analysis strategy
1) Checking normality of datasets
If sample size <= 50:	Shapiro-Wilk normality test
	If P < 0.05:	Data is not normally distributed
	n.s.:	Data is normally distributed
If sample size > 50:	D'Agostino-Pearson omnibus normality test
	If P < 0.05:	Data is not normally distributed
	n.s.:	Data is normally distributed
2) Comparing 2 datasets, 1 independent variable, no repeated measures
If data is normally distributed:	F test to compare variances
	If P < 0.05:	Unpaired t-test with Welch's correction
	n.s.:	Unpaired t-test
If data is not normally distributed:	Fligner-Killeen test to compare variances
	If P < 0.1:	Kolmogorov-Smirnov test	Unlike other tests, the p-value threshold for Kolmogorov-Smirnov test is higher since it does not require assumptions about the similarity of shapes of distributions, whereas Mann-Whitney U test results can be misleading if the distributions differ in spread.
	n.s.:	Mann-Whitney U test
3) Comparing >2 datasets, 1 independent variable, no repeated measures
If data is normally distributed:	Brown-Forsythe test to compare standard deviations
	If P < 0.05:	Brown-Forsythe ANOVA test
		If P < 0.05 and sample size <= 50 per group:	Dunnett's T3 multiple comparisons test
		If P < 0.05 and sample size > 50 per group:	Games-Howell's multiple comparisons test
	n.s.:	Ordinary one-way ANOVA test
		If P < 0.05:	Dunnett's multiple comparisons test
If data is not normally distributed:	Kruskal-Wallis test
	If P < 0.05:	Dunn's multiple comparisons test
4) Comparing >2 datasets, 1 independent variable, repeated measures
If data is normally distributed:	Repeated measures one-way ANOVA with the Geisser-Greenhouse correction
If data is not normally distributed:	Friedman test
	If P < 0.05:	Dunn's multiple comparisons test
5) Comparing datasets with 2 independent variables, no repeated measures
If data is normally distributed:	Ordinary two-way ANOVA
	If interaction P < 0.05:	Tukey's multiple comparisons test
	If main effect P < 0.05:	Combine data across n.s. effect and run the appropriate test
If data is not normally distributed:	Generalized linear model
	If interaction P < 0.05:	Šídák's multiple comparisons test
	If main effect P < 0.05:	Combine data across n.s. effect and run the appropriate test
6) Comparing datasets with 2 independent variables, repeated measures
If data is normally distributed:	Repeated measures two-way ANOVA with the Geisser-Greenhouse correction
If data is not normally distributed:	Mixed-effects model with the Geisser-Greenhouse correction
	If interaction P < 0.05:	Šídák's multiple comparisons test
	If main effect P < 0.05:	Combine data across n.s. effect and run the appropriate test
7) Comparing a single data point to a distribution
If data is normally distributed:	One sample t test
If data is not normally distributed:	Wilcoxon signed-rank test
