## Supplementary material for "Gut distension evokes rapid neural dynamics in vagal and hindbrain populations of larval zebrafish": Table 1

### Sheet: CP Composition
			LIPOSOMES			CP
Compound of interest	Manufacturer	CAS	Conc. (%w/v) of compound in liposome core solution	Molar conc. (mM) of compound in liposome core solution	Conc. (mg/mL) of NaFluor in liposome core solution	Molar conc. (mM) of compound in CP [estimated final conc.]
Empty (Ctrl)	N/A	N/A	0	0	1	0
NaCl	Sigma-Aldrich	7647-14-5	0.8	136	1	76.6 [25.5]
D-glucose (Glu)	Spectrum	50-99-7	2.4	133	1	74.6 [24.9]
Glycine (Gly)	Sigma-Aldrich	56-40-6	1	133	1	74.6 [24.9]
L-alanine (Ala)	Sigma-Aldrich	56-41-7	1.2	133	1	74.6 [24.9]
